# Spatial Mapping of Mobile Genetic Elements and their Cognate Hosts in Complex Microbiomes

**DOI:** 10.1101/2023.06.09.544291

**Authors:** Benjamin Grodner, Hao Shi, Owen Farchione, Albert C. Vill, Ioannis Ntekas, Peter J. Diebold, Warren R. Zipfel, Ilana L. Brito, Iwijn De Vlaminck

## Abstract

The frequent exchange of mobile genetic elements (MGEs) between bacteria accelerates the spread of functional traits, including antimicrobial resistance, within the human microbiome. Yet, progress in understanding these intricate processes has been hindered by the lack of tools to map the spatial spread of MGEs in complex microbial communities, and to associate MGEs to their bacterial hosts. To overcome this challenge, we present an imaging approach that pairs single molecule DNA Fluorescence In Situ Hybridization (FISH) with multiplexed ribosomal RNA FISH, thereby enabling the simultaneous visualization of both MGEs and host bacterial taxa. We used this methodology to spatially map bacteriophage and antimicrobial resistance (AMR) plasmids in human oral biofilms, and we studied the heterogeneity in their spatial distributions and demonstrated the ability to identify their host taxa. Our data revealed distinct clusters of both AMR plasmids and prophage, coinciding with densely packed regions of host bacteria in the biofilm. These results suggest the existence of specialized niches that maintain MGEs within the community, possibly acting as local hotspots for horizontal gene transfer. The methods introduced here can help advance the study of MGE ecology and address pressing questions regarding antimicrobial resistance and phage therapy.
