## Supplementary Tables for "Spatial Mapping of Mobile Genetic Elements and their Cognate Hosts in Complex Microbiomes"

### Sheet: Table 1 - General probes
	Name	Sequence	Scale	Purification
HiPR-FISH Flanking regions
	R1	TGTGGAGGGATTGAAGGATA
	R2	ATAGGAAATGGTGGTAGTGT
	R3	AGAGTGAGTAGTAGTGGAGT
	R4	TGTGATGGAAGTTAGAGGGT
	R5	TGAAAGGAATGGGTTGTGGT
	R6	TTGGAGGTGTAGGGAGTAAA
	R7	AGGGTGTGTTTGTAAAGGGT
	R8	AGGTTAGGTTGAGAATAGGA
	R9	TAGAGTTGATAGAGGGAGAA
	R10	GATGATGTAGTAGTAAGGGT
HiPR-FISH Readout probes
	R1*	/5Alex488N/TATCCTTCAATCCCTCCACA	100nm	HPLC
	R2*	/5Alex546N/ACACTACCACCATTTCCTAT	100nm	HPLC
	R3*	/56-ROXN/ACTCCACTACTACTCACTCT/3Rox_N/	100nm	HPLC
	R4*	/5PacificGreenN/ACCCTCTAACTTCCATCACA	100nm	HPLC
	R5*	/5PacificBlueN/ACCACAACCCATTCCTTTCA	100nm	HPLC
	R6*	/5Alex610N/TTTACTCCCTACACCTCCAA	100nm	HPLC
	R7*	/5Alex647N/ACCCTTTACAAACACACCCT	100nm	HPLC
	R8*	/5DyLight-510-LS/TCCTATTCTCAACCTAACCT/3DyLight-510-LS/	100nm	HPLC
	R9*	/5Alex405N/TTCTCCCTCTATCAACTCTA	100nm	HPLC
	R10*	/5Alex532N/ACCCTTACTACTACATCATC/3Alexa532N/	100nm	HPLC
Molecular Instruments HCR Hairpins	https://www.molecularinstruments.com/
	Amplifier	Fluorophore
	B1	Alexa 546
	B2	Alexa 633
	B3	Alexa 488
Split probe HCR flanking regions
	B1_L	gAAgAgTCTTCCTTTACg
	B1_R	gAggAgggCAgCAAACgg
	B2_L	ATCATCCAgTAAACCgCC
	B2_R	CCTCgTAAATCCTCATCA
	B3_L	CCACTCAACTTTAACCCg
	B3_R	gTCCCTgCCTCTATATCT

### Sheet: Table 2 - GFP
		Name	Sequence	Scale	Purification
Single probe
	Probes
		Probe.F7.GFP_198.F7	GGAGGTGTAGGGAGTAAA CGGTGTTCAGTGCTTCGCTCGT TTGGAGGTGTAGGGAGTAAA	25nm	STD
		Eub_R1	GCTGCCTCCCGTAGGAGT TGTGGAGGGATTGAAGGATA	25nm	STD
	Readouts
		Adapter R7.F7*	AGGGTGTGTTTGTAAAGGGT TT TTTACTCCCTACACCTCCAA	25nm	STD
		R7*	/5Alex647N/ACCCTTTACAAACACACCCT	100nm	HPLC
		R1*	/5Alex488N/TATCCTTCAATCCCTCCACA	100nm	HPLC
Ten probes
	Probes
		Probe.F7.GFP_27.F7	GAGGTGTAGGGAGTAAA CGGTGTTGTTCCGATCCTGGTTG TTGGAGGTGTAGGGAGTAAA	25nm	STD
		Probe.F7.GFP_221.F7	GGAGGTGTAGGGAGTAAA ACCCGGACCACATGAAACAGCA TTGGAGGTGTAGGGAGTAAA	25nm	STD
		Probe.F7.GFP_198.F7	GGAGGTGTAGGGAGTAAA CGGTGTTCAGTGCTTCGCTCGT TTGGAGGTGTAGGGAGTAAA	25nm	STD
		Probe.F7.GFP_537.F7	GTGTAGGGAGTAAA ta TGACCACTACCAGCAGAACACCC a TTGGAGGTGTAGGGAGTAAA	25nm	STD
		Probe.F7.GFP_642.F7	AGGTGTAGGGAGTAAA ACGTGACCACATGGTTCTGCTGG a TTGGAGGTGTAGGGAGTAAA	25nm	STD
		Probe.F3.GFP_99.F3	GAATGAGGTGTAATGT a TGAAGGTGACGCTACCAACGGT a GGGAGAATGAGGTGTAATGT	25nm	STD
		Probe.F3.GFP_585.F3	AATGAGGTGTAATGT ag GCCGGACAACCACTACCTGTCT a GGGAGAATGAGGTGTAATGT	25nm	STD
		Probe.F3.GFP_514.F3	AATGAGGTGTAATGT GAAGACGGTTCTGTTCAGCTGGC aa GGGAGAATGAGGTGTAATGT	25nm	STD
		Probe.F3.GFP_308.F3	GAATGAGGTGTAATGT ACGGTACCTACAAAACCCGTGCT a GGGAGAATGAGGTGTAATGT	25nm	STD
		Probe.F3.GFP_141.F3	GAGAATGAGGTGTAATGT a CTGCACCACCGGTAAACTGCC GGGAGAATGAGGTGTAATGT	25nm	STD
		Eub_R1	GCTGCCTCCCGTAGGAGT TGTGGAGGGATTGAAGGATA	25nm	STD
	Readouts
		Adapter R7.F7*	AGGGTGTGTTTGTAAAGGGT TT TTTACTCCCTACACCTCCAA	25nm	STD
		Adapter R7.F3*	AGGGTGTGTTTGTAAAGGGT TT ACATTACACCTCATTCTCCC	25nm	STD
		R7*	/5Alex647N/ACCCTTTACAAACACACCCT	100nm	HPLC
		R1*	/5Alex488N/TATCCTTCAATCCCTCCACA	100nm	HPLC
Branch Amplified
	Probes
		Probe.F7.GFP_27.F7	GAGGTGTAGGGAGTAAA CGGTGTTGTTCCGATCCTGGTTG TTGGAGGTGTAGGGAGTAAA	25nm	STD
		Probe.F7.GFP_221.F7	GGAGGTGTAGGGAGTAAA ACCCGGACCACATGAAACAGCA TTGGAGGTGTAGGGAGTAAA	25nm	STD
		Probe.F7.GFP_198.F7	GGAGGTGTAGGGAGTAAA CGGTGTTCAGTGCTTCGCTCGT TTGGAGGTGTAGGGAGTAAA	25nm	STD
		Probe.F7.GFP_537.F7	GTGTAGGGAGTAAA ta TGACCACTACCAGCAGAACACCC a TTGGAGGTGTAGGGAGTAAA	25nm	STD
		Probe.F7.GFP_642.F7	AGGTGTAGGGAGTAAA ACGTGACCACATGGTTCTGCTGG a TTGGAGGTGTAGGGAGTAAA	25nm	STD
		Probe.F3.GFP_99.F3	GAATGAGGTGTAATGT a TGAAGGTGACGCTACCAACGGT a GGGAGAATGAGGTGTAATGT	25nm	STD
		Probe.F3.GFP_585.F3	AATGAGGTGTAATGT ag GCCGGACAACCACTACCTGTCT a GGGAGAATGAGGTGTAATGT	25nm	STD
		Probe.F3.GFP_514.F3	AATGAGGTGTAATGT GAAGACGGTTCTGTTCAGCTGGC aa GGGAGAATGAGGTGTAATGT	25nm	STD
		Probe.F3.GFP_308.F3	GAATGAGGTGTAATGT ACGGTACCTACAAAACCCGTGCT a GGGAGAATGAGGTGTAATGT	25nm	STD
		Probe.F3.GFP_141.F3	GAGAATGAGGTGTAATGT a CTGCACCACCGGTAAACTGCC GGGAGAATGAGGTGTAATGT	25nm	STD
		Eub_R1	GCTGCCTCCCGTAGGAGT TGTGGAGGGATTGAAGGATA	25nm	STD
	Readouts
		Branch B3.x5.F3*	TCCTCCTATTCCCTAACAAC TA TCCTCCTATTCCCTAACAAC TA TCCTCCTATTCCCTAACAAC TA TCCTCCTATTCCCTAACAAC TA TCCTCCTATTCCCTAACAAC TA ACATTACACCTCATTCTCCC	20nm	STD
		Branch R3.x5.B3*	AGAGTGAGTAGTAGTGGAGT TT AGAGTGAGTAGTAGTGGAGT TT AGAGTGAGTAGTAGTGGAGT TT AGAGTGAGTAGTAGTGGAGT TT AGAGTGAGTAGTAGTGGAGT TT GTTGTTAGGGAATAGGAGGA	20nm	STD
		Branch B7.x5.F7*	TCCCATCTTCTTCCTAACTA TA TCCCATCTTCTTCCTAACTA TA TCCCATCTTCTTCCTAACTA TA TCCCATCTTCTTCCTAACTA TA TCCCATCTTCTTCCTAACTA TA TTTACTCCCTACACCTCCAA
		Branch R7.x5.B7*	AGGGTGTGTTTGTAAAGGGT TT AGGGTGTGTTTGTAAAGGGT TT AGGGTGTGTTTGTAAAGGGT TT AGGGTGTGTTTGTAAAGGGT TT AGGGTGTGTTTGTAAAGGGT TA TAGTTAGGAAGAAGATGGGA
		Adapter R7.R3*	AGGGTGTGTTTGTAAAGGGT TT ACTCCACTACTACTCACTCT
		R7*	/5Alex647N/ACCCTTTACAAACACACCCT	100nm	HPLC
		R1*	/5Alex488N/TATCCTTCAATCCCTCCACA	100nm	HPLC
HCR Amplified
	Probes
		P.GFP_27.hcr_b2	CGGTGTTGTTCCGATCCTGGTTGTCCTCgTAAATCCTCATCAATCATCCAgTAAACCgCC	25nm	STD
		P.GFP_221.hcr_b2	ACCCGGACCACATGAAACAGCATCCTCgTAAATCCTCATCAATCATCCAgTAAACCgCC	25nm	STD
		P.GFP_198.hcr_b2	CGGTGTTCAGTGCTTCGCTCGTTCCTCgTAAATCCTCATCAATCATCCAgTAAACCgCC	25nm	STD
		P.GFP_537.hcr_b2	TGACCACTACCAGCAGAACACCCTCCTCgTAAATCCTCATCAATCATCCAgTAAACCgCC	25nm	STD
		P.GFP_642.hcr_b2	ACGTGACCACATGGTTCTGCTGGTCCTCgTAAATCCTCATCAATCATCCAgTAAACCgCC	25nm	STD
		P.GFP_99.hcr_b2	TGAAGGTGACGCTACCAACGGTTCCTCgTAAATCCTCATCAATCATCCAgTAAACCgCC	25nm	STD
		P.GFP_585.hcr_b2	GCCGGACAACCACTACCTGTCTTCCTCgTAAATCCTCATCAATCATCCAgTAAACCgCC	25nm	STD
		P.GFP_514.hcr_b2	GAAGACGGTTCTGTTCAGCTGGCTCCTCgTAAATCCTCATCAATCATCCAgTAAACCgCC	25nm	STD
		P.GFP_308.hcr_b2	ACGGTACCTACAAAACCCGTGCTTCCTCgTAAATCCTCATCAATCATCCAgTAAACCgCC	25nm	STD
		P.GFP_141.hcr_b2	CTGCACCACCGGTAAACTGCCTCCTCgTAAATCCTCATCAATCATCCAgTAAACCgCC	25nm	STD
		Eub_R1	GCTGCCTCCCGTAGGAGT TGTGGAGGGATTGAAGGATA	25nm	STD
	Excluded probes (Excessive off target signal)
		P.GFP_221.hcr_b2	ACCCGGACCACATGAAACAGCATCCTCgTAAATCCTCATCAATCATCCAgTAAACCgCC	25nm	STD
		P.GFP_198.hcr_b2	CGGTGTTCAGTGCTTCGCTCGTTCCTCgTAAATCCTCATCAATCATCCAgTAAACCgCC	25nm	STD
		P.GFP_585.hcr_b2	GCCGGACAACCACTACCTGTCTTCCTCgTAAATCCTCATCAATCATCCAgTAAACCgCC	25nm	STD
	Readouts
		R1*	/5Alex488N/TATCCTTCAATCCCTCCACA	100nm	HPLC
		Molecular Instruments Hairpins: B2_h1 and B2_h2 (with Alexa 633)
Split-HCR Probes
	Probes
		Split_hcrC.GFP_27_1.B2	gaactgttcaccggtgttgtt TAT ATCATCCAgTAAACCgCC	25nm	STD
		Split_hcrC.GFP_27_2.B2	CCTCgTAAATCCTCATCA TAT gatcctggttgaactggacgg	25nm	STD
		Split_hcrC.GFP_221_1.B2	acccggaccacatgaaacagca TAT ATCATCCAgTAAACCgCC	25nm	STD
		Split_hcrC.GFP_221_2.B2	CCTCgTAAATCCTCATCATAT acttcttcaaatctgctatgc	25nm	STD
		Split_hcrC.GFP_198_1.B2	ccctggttaccaccctgaccTATATCATCCAgTAAACCgCC	25nm	STD
		Split_hcrC.GFP_198_2.B2	CCTCgTAAATCCTCATCATATcggtgttcagtgcttcgctcgt	25nm	STD
		Split_hcrC.GFP_537_1.B2	gaccactaccagcagaacacccTATATCATCCAgTAAACCgCC	25nm	STD
		Split_hcrC.GFP_537_2.B2	CCTCgTAAATCCTCATCATATatcggtgacggtccggttctg	25nm	STD
		Split_hcrC.GFP_642_1.B2	acgtgaccacatggttctgctggTATATCATCCAgTAAACCgCC	25nm	STD
		Split_hcrC.GFP_642_2.B2	CCTCgTAAATCCTCATCATATttcgttaccgctgctggtatc	25nm	STD
		Split_hcrC.GFP_99_1.B2	aattctctgttcgtggtgaagTATATCATCCAgTAAACCgCC	25nm	STD
		Split_hcrC.GFP_99_2.B2	CCTCgTAAATCCTCATCATATtgaaggtgacgctaccaacggt	25nm	STD
		Split_hcrC.GFP_585_1.B2	gccggacaaccactacctgtctTATATCATCCAgTAAACCgCC	25nm	STD
		Split_hcrC.GFP_585_2.B2	CCTCgTAAATCCTCATCATATccagtctgttctgtctaaagac	25nm	STD
		Split_hcrC.GFP_514_1.B2	aacttcaaaatccgtcacaacgTATATCATCCAgTAAACCgCC	25nm	STD
		Split_hcrC.GFP_514_2.B2	CCTCgTAAATCCTCATCATATgaagacggttctgttcagctggc	25nm	STD
		Split_hcrC.GFP_308_1.B2	acggtacctacaaaacccgtgctTATATCATCCAgTAAACCgCC	25nm	STD
		Split_hcrC.GFP_308_2.B2	CCTCgTAAATCCTCATCATATagttaaattcgaaggtgacacc	25nm	STD
		Split_hcrC.GFP_141_1.B2	cctgaaattcatctgcaccacTATATCATCCAgTAAACCgCC	25nm	STD
		Split_hcrC.GFP_141_2.B2	CCTCgTAAATCCTCATCATATgtaaactgccggttccgtggc	25nm	STD
		Help.GFP_-10	gatatacatatgcgtaaaggtgaa	25nm	STD
		Help.GFP_61	gacgttaacggtcac	25nm	STD
		Help.GFP_267	ggaaggttacgttcagga	25nm	STD
		Help.GFP_286	cgtaccatctctttcaaagac	25nm	STD
		Help.GFP_357	ggttaaccgtatcgaactgaaaggt	25nm	STD
		Help.GFP_383	tcgacttcaaagaagacggtaacat	25nm	STD
		Help.GFP_409	ctgggtcacaaactggaatacaact	25nm	STD
		Help.GFP_435	caactctcacaacgtttacatcacc	25nm	STD
		Help.GFP_463	gacaaacagaaaaacggtatcaaag	25nm	STD
		Help.GFP_690	ccacggtatggacgaactgtacaaa	25nm	STD
	Readouts
		R1*	/5Alex488N/TATCCTTCAATCCCTCCACA	100nm	HPLC
		Molecular Instruments Hairpins: B2_h1 and B2_h2 (with Alexa 633)

### Sheet: Table 3 - T4 Phage
	Name	Sequence	Scale	Purification
split probes
	p.T4gp34_71.B2_1	TAGCTTTAGCTGATCGTACCTATATCATCCAgTAAACCgCC	25nm	STD
	p.T4gp34_71.B2_2	CCTCgTAAATCCTCATCATATTAGGAACTGACGGTGTTAAC	25nm	STD
	p.T4gp34_200.B2_1	GCTTTTGGGCTGCTATAAATTATATCATCCAgTAAACCgCC	25nm	STD
	p.T4gp34_200.B2_2	CCTCgTAAATCCTCATCATATTATTCCAAAACCAGCAGGAG	25nm	STD
	p.T4gp34_268.B2_1	TTACGTACCGATGCTAACTGTATATCATCCAgTAAACCgCC	25nm	STD
	p.T4gp34_268.B2_2	CCTCgTAAATCCTCATCATATTTACGGTTTCATCTGGTTCA	25nm	STD
	p.T4gp34_598.B2_1	ATAGTTGTAACACCAGCGAATATATCATCCAgTAAACCgCC	25nm	STD
	p.T4gp34_598.B2_2	CCTCgTAAATCCTCATCATATACTTATCAAGCGCAATCCAA	25nm	STD
	p.T4gp34_1107.B2_1	TTCTTCAGTTCAATTGCTGCTATATCATCCAgTAAACCgCC	25nm	STD
	p.T4gp34_1107.B2_2	CCTCgTAAATCCTCATCATATTTCCCAAAACGCTCAGAATA	25nm	STD
	p.T4gp34_1463.B2_1	TAGCAACTACTGCTCAAGTGTATATCATCCAgTAAACCgCC	25nm	STD
	p.T4gp34_1463.B2_2	CCTCgTAAATCCTCATCATATTCAGAACACCACATTCTCTT	25nm	STD
	p.T4gp34_1566.B2_1	TAGAGGTGTCGCAGAAATTGTATATCATCCAgTAAACCgCC	25nm	STD
	p.T4gp34_1566.B2_2	CCTCgTAAATCCTCATCATATTACGCAGCAAGAAACTAATG	25nm	STD
	p.T4gp34_1694.B2_1	TATCTACTGCAGGTGCTACTTATATCATCCAgTAAACCgCC	25nm	STD
	p.T4gp34_1694.B2_2	CCTCgTAAATCCTCATCATATCAGCTTCTAGCCGTGAATTA	25nm	STD
	p.T4gp34_1782.B2_1	ACCTAAAGCTTTGGATCAGTTATATCATCCAgTAAACCgCC	25nm	STD
	p.T4gp34_1782.B2_2	CCTCgTAAATCCTCATCATATTAAAGCTACTCCAACACAGC	25nm	STD
	p.T4gp34_2000.B2_1	GTGCAGTCACTCCTAAAACTTATATCATCCAgTAAACCgCC	25nm	STD
	p.T4gp34_2000.B2_2	CCTCgTAAATCCTCATCATATAAATGACCGTAGAGCAACTG	25nm	STD
	p.T4gp34_2377.B2_1	ACTCAGTCTGAAACTGTGACTATATCATCCAgTAAACCgCC	25nm	STD
	p.T4gp34_2377.B2_2	CCTCgTAAATCCTCATCATATGAACGTCAGCAAATACTGCT	25nm	STD
	p.T4gp34_2697.B2_1	GGATATTGCACAGACGGTTATATATCATCCAgTAAACCgCC	25nm	STD
	p.T4gp34_2697.B2_2	CCTCgTAAATCCTCATCATATTGGTTCACTAACCTTAACCC	25nm	STD
	p.T4gp34_2754.B2_1	TGCCCCTCTTGTATCATCTATATATCATCCAgTAAACCgCC	25nm	STD
	p.T4gp34_2754.B2_2	CCTCgTAAATCCTCATCATATTACTGGTGAATTTGGTGGTT	25nm	STD
	p.T4gp34_2879.B2_1	CAAATCCTGCACAGTCAATGTATATCATCCAgTAAACCgCC	25nm	STD
	p.T4gp34_2879.B2_2	CCTCgTAAATCCTCATCATATTATTCGTGTATGGGGTAACC	25nm	STD
	p.T4gp34_3288.B2_1	CGGTCAGATTACAATTGGTGTATATCATCCAgTAAACCgCC	25nm	STD
	p.T4gp34_3288.B2_2	CCTCgTAAATCCTCATCATATGGCTTAATCATTGCCAAAGG	25nm	STD
	p.T4gp34_3519.B2_1	GACTGGGCTTCCATACTTAGTATATCATCCAgTAAACCgCC	25nm	STD
	p.T4gp34_3519.B2_2	CCTCgTAAATCCTCATCATATCGTGGCGAAGAAGTTAAATC	25nm	STD
	p.T4gp34_3702.B2_1	TCAGGTATTTGACGGAGGTATATATCATCCAgTAAACCgCC	25nm	STD
	p.T4gp34_3702.B2_2	CCTCgTAAATCCTCATCATATCCCTCCTCAACCATCTGATA	25nm	STD
	p.T4gp34_3763.B2_1	AATGCTACAATGGGGAATCTTATATCATCCAgTAAACCgCC	25nm	STD
	p.T4gp34_3763.B2_2	CCTCgTAAATCCTCATCATATACTATTCGTGATTTCTTGCG	25nm	STD
	p.T4gp34_3808.B2_1	GGTAATGTTCGCATTGTTCCTATATCATCCAgTAAACCgCC	25nm	STD
	p.T4gp34_3808.B2_2	CCTCgTAAATCCTCATCATATACCCAGTGAATAAAACGGTT	25nm	STD
Helper probes
	h.T4gp34_45	CGCAGGTGGTGATAAAATAATCAAC	25nm	STD
	h.T4gp34_114	TGATTACTTAATTCAAGAAAACACA	25nm	STD
	h.T4gp34_174	AGATTTTGTAATCATTTATGATAAC	25nm	STD
	h.T4gp34_243	TTTTAATAGCGGACGCTGGAGAGC	25nm	STD
	h.T4gp34_312	TCAATTAAAATCTGGTGAAGCAATT	25nm	STD
	h.T4gp34_572	ATGTTGCTGATTATAGTAGAGAAGC	25nm	STD
	h.T4gp34_640	GATTTTATCGTACGTAGATTTACTT	25nm	STD
	h.T4gp34_1081	AAAGCTGCTGATGAAGATAAAATTG	25nm	STD
	h.T4gp34_1150	CCACCTGAAGCTGAATGGGTTACAG	25nm	STD
	h.T4gp34_1436	CAGAAACTCGCAGAGGTATTGCAAG	25nm	STD
	h.T4gp34_1507	GCTGATGATATTATCATCACTCCTA	25nm	STD
	h.T4gp34_1539	GAATGAAAGAACTGCTACAGAAACT	25nm	STD
	h.T4gp34_1609	GGAACCGATGATACTACAATCATCA	25nm	STD
	h.T4gp34_1667	AATCATTATCTGGTATTGTAACCTT	25nm	STD
	h.T4gp34_1737	TGGTACGAATGTTTATAATAAAAAC	25nm	STD
	h.T4gp34_1825	GGTGCAGTAATTTTAGCAGTTGAAA	25nm	STD
	h.T4gp34_1973	AAGTTAATACAGGAACTGATTATAC	25nm	STD
	h.T4gp34_2044	AGTTTAAGTGGTATAGCTGAAATTG	25nm	STD
	h.T4gp34_2350	GCGCAAGAGGGTGTTATTAAAGTTG	25nm	STD
	h.T4gp34_2421	ATCTCCAAAAAATTTAAAATGGATT	25nm	STD
	h.T4gp34_2670	TCTAGATTCATCTCAGTTCATTCGT	25nm	STD
	h.T4gp34_2797	TTGGCCGCTAATAGAACATTTACCA	25nm	STD
	h.T4gp34_2852	TTTTCGAAAAAGGTCCTGCATCCGG	25nm	STD
	h.T4gp34_2923	TTTGGCGGCGGTAGTGATACGACCC	25nm	STD
	h.T4gp34_3261	ACGCCCATTATTAATTAATAATCAA	25nm	STD
	h.T4gp34_3332	TTACTATAAATTCAGGCGGTTTAAC	25nm	STD
	h.T4gp34_3492	TAAAATGGTTGAAAAAACTAATGAA	25nm	STD
	h.T4gp34_3563	CTGGTACACTGACTCAGTTTGGTAA	25nm	STD
	h.T4gp34_3852	ATTTGAATGGGTTGAATAA	25nm	STD

### Sheet: Table 4 - Microscope
Microscope
	Zeiss i880 LSM
Lasers
	Argon 458, 488, 514
	Diode 405-30
	DPSS 561-10
	HeNe633
Lens
	i Plan-Apochromat 63x/1.40 Oil DIC M27
Spectral imaging parameters
	Mode	Excitation	PMT Gain	Spectral detector range	Emission Channel Width	# emission channels	Pixel Time	Scan Mode	Scan Direction	Beam Splitter	Averaging	Bit Depth	Pixel Size
	Lambda	488 nm	800	491nm – 695nm	8.9 nm	23	2.1μs	LineSequential	UniDirectional	MBS 488	4	16	0.07μm
	Lambda	514 nm	800	517nm – 695nm	8.9 nm	20	2.1μs	LineSequential	UniDirectional	MBS 458/514	4	16	0.07μm
	Lambda	561 nm	800	517nm – 695nm	8.9 nm	14	2.1μs	LineSequential	UniDirectional	MBS 488/561	4	16	0.07μm
Airyscan parameters
	Channel	Excitation	PMT Gain	Detector	Filter	Pinhole	Pixel Time	Scan Mode	Scan Direction	Beam splitter	Averaging	Bit Depth	Pixel size
	1	561 nm	800	Airyscan detector	BP 420-480 + BP 495-620	2.27 Airy Units	2.05 μs	Frame	BiDirectional	MBS 488/561/633	1	16	0.03 μm
	2	488 nm	800	Airyscan detector	BP 420-480 + BP 495-550	2.44 Airy Units	2.05 μs	Frame	BiDirectional	MBS 488/561/633	1	16	0.03 μm
	3	405 nm	800	Airyscan detector	BP 420-480 + LP 605	2.87 Airy Units	2.05 μs	Frame	BiDirectional	MBS 405	1	16	0.03 μm
	4	633 nm	800	Airyscan detector	BP 570-620 + LP 645	1.83 Airy Units	2.05 μs	Frame	BiDirectional	MBS 488/561/633	1	16	0.03 μm
Laser power
		In Vitro experiments (Figure 1)	Plaque experiments
	Wavelength (nm)	Airyscan channel power (uW)	Airyscan channel power (uW)	Spectral channel power (uW)
	405	-	100	-
	488	10	40	50
	514	-	-	70
	561	-	30	30
	633	50	100	-

### Sheet: Table 5 - mefE
	Name	Sequence	Scale	Purification
mefE split probes
	sp_B2.mefE_106.L	CAACCAAGTCATCAAACCTTTGgttATCATCCAgTAAACCgCC	25nm	STD
	sp_B2.mefE_106.R	CCTCgTAAATCCTCATCAaatCGATGGGCATAAAGAGAACAGC	25nm	STD
	sp_B2.mefE_1126.L	TCCCATTCTATTGATCGCCCtatATCATCCAgTAAACCgCC	25nm	STD
	sp_B2.mefE_1126.R	CCTCgTAAATCCTCATCAaaaACGAGCAATTAATTGGACTGCA	25nm	STD
	sp_B2.mefE_201.L	TGGTTTGCACTTGAGTAAAAACaaaATCATCCAgTAAACCgCC	25nm	STD
	sp_B2.mefE_201.R	CCTCgTAAATCCTCATCAgaaTGGATGTCGAAAATGGTCACA	25nm	STD
	sp_B2.mefE_6.L	GCCATACAAAGGAGACCACAcatATCATCCAgTAAACCgCC	25nm	STD
	sp_B2.mefE_6.R	CCTCgTAAATCCTCATCAattAGGATTCTACTCGGACACTTG	25nm	STD
	sp_B2.mefE_299.L	CCCATCATGAACACTCCTACACttaATCATCCAgTAAACCgCC	25nm	STD
	sp_B2.mefE_299.R	CCTCgTAAATCCTCATCAaaaTGCCATGATCAGTAAAAACAGG	25nm	STD
	sp_B2.mefE_611.L	TGAACCTTAGCTTCTTCTTTCGaatATCATCCAgTAAACCgCC	25nm	STD
	sp_B2.mefE_611.R	CCTCgTAAATCCTCATCAgatAAGGAAAGCCACTAGAACAAAG	25nm	STD
	sp_B2.mefE_835.L	AGGTCGAGAAAAACCAAAGGCAtttATCATCCAgTAAACCgCC	25nm	STD
	sp_B2.mefE_835.R	CCTCgTAAATCCTCATCAgagTGGCCTGAATAATATTGGCAAA	25nm	STD
	sp_B2.mefE_926.L	GCCATACAAAGGAGACCACAaaaATCATCCAgTAAACCgCC	25nm	STD
	sp_B2.mefE_926.R	CCTCgTAAATCCTCATCActtACCAAGTCGGTTGTCATCA	25nm	STD
	sp_B2.mefE_505.L	AGAAGCCACCAATAAGAGAAAGcttATCATCCAgTAAACCgCC	25nm	STD
	sp_B2.mefE_505.R	CCTCgTAAATCCTCATCAaaaAAATGTCTTTCTGATGCCAGAT	25nm	STD
	sp_B2.mefE_745.L	ACTAACAACCTGTAAGACCAACacaATCATCCAgTAAACCgCC	25nm	STD
	sp_B2.mefE_745.R	CCTCgTAAATCCTCATCAataCCAGGTGAGCATTATAGGTCAC	25nm	STD
	sp_B2.mefE_1021.L	AATAGAGGTGACGAGTTCAGAAaaaATCATCCAgTAAACCgCC	25nm	STD
	sp_B2.mefE_1021.R	CCTCgTAAATCCTCATCAagaTCTGATAAATCCCCAACACTGT	25nm	STD
	sp_B2.mefE_674.L	GCATCCAGTAAGAGGGTCGCataATCATCCAgTAAACCgCC	25nm	STD
	sp_B2.mefE_674.R	CCTCgTAAATCCTCATCAaatTGAAGACTGGCAAATTGTAGAA	25nm	STD
	sp_B2.mefE_64.L	TCCAGCTCCAATCAGGAGAgaaATCATCCAgTAAACCgCC	25nm	STD
	sp_B2.mefE_64.R	CCTCgTAAATCCTCATCAactAGGATTCTACTCGGACACTTG	25nm	STD
	sp_B2.mefE_251.L	TCACAGACCAGATTTCCCGAAaaaATCATCCAgTAAACCgCC	25nm	STD
	sp_B2.mefE_251.R	CCTCgTAAATCCTCATCAaaaAGGAAAGATAAGTCGGAAGAGG	25nm	STD
Orthogonal probes
	sp_B2.adeF_2696.L	CGCTTGATCTTATCGAGGAGAgaaATCATCCAgTAAACCgCC	25nm	STD
	sp_B2.adeF_49.L	GAGTTTTGCGGAAACCCATaaaATCATCCAgTAAACCgCC	25nm	STD
	sp_B2.Cfxa2_477.L	GAGCGACATTAACCATATCCTTaaaATCATCCAgTAAACCgCC	25nm	STD
	sp_B2.CapsB_486.R	CCTCgTAAATCCTCATCAataACCATGGTGTTCGAAATTCGCT	25nm	STD
	sp_B2.CapsB_293.R	CCTCgTAAATCCTCATCAgtaACCCATTTGGGTTTTCTCACC	25nm	STD
	sp_B2.MefE_106.R	CCTCgTAAATCCTCATCAaatCGATGGGCATAAAGAGAACAGC	25nm	STD

### Sheet: Table 6 - capsB
	Name	Sequence	Scale	Purification
capsB probes
	sp_B2.CAPSB_BPT7_486.L	TGCCATTATTGTCCACATCGAAttgATCATCCAgTAAACCgCC	25nm	STD
	sp_B2.CAPSB_BPT7_486.R	CCTCgTAAATCCTCATCAataACCATGGTGTTCGAAATTCGCT	25nm	STD
	sp_B2.CAPSB_BPT7_293.L	AGGACCAACAAGTTATAGAGGTaaaATCATCCAgTAAACCgCC	25nm	STD
	sp_B2.CAPSB_BPT7_293.R	CCTCgTAAATCCTCATCAgtaACCCATTTGGGTTTTCTCACC	25nm	STD
	sp_B2.CAPSB_BPT7_684.L	TGTGGTCATCTGCTAACACCttgATCATCCAgTAAACCgCC	25nm	STD
	sp_B2.CAPSB_BPT7_684.R	CCTCgTAAATCCTCATCAaaaGGTTTTCGGTATTGACTTCGT	25nm	STD
	sp_B2.CAPSB_BPT7_772.L	AGTGAACATCTTCAAGGCAGTaaaATCATCCAgTAAACCgCC	25nm	STD
	sp_B2.CAPSB_BPT7_772.R	CCTCgTAAATCCTCATCAaatATGTCCGCGATGTATTTAGAGA	25nm	STD
	sp_B2.CAPSB_BPT7_438.L	TGGGGATATAGGACCCGTATTCtaaATCATCCAgTAAACCgCC	25nm	STD
	sp_B2.CAPSB_BPT7_438.R	CCTCgTAAATCCTCATCAgatTGGATGGCCTTCTTAATAGCGA	25nm	STD
	sp_B2.CAPSB_BPT7_579.L	CGGTGATGGAGAATTTACCACaaaATCATCCAgTAAACCgCC	25nm	STD
	sp_B2.CAPSB_BPT7_579.R	CCTCgTAAATCCTCATCAgttAAGCTTTTTCACCTGGGC	25nm	STD
	sp_B2.CAPSB_BPT7_833.L	AGCATCAAATCCACTGTGATGGaatATCATCCAgTAAACCgCC	25nm	STD
	sp_B2.CAPSB_BPT7_833.R	CCTCgTAAATCCTCATCAaatACCGTTCGCTACTGTGGG	25nm	STD
	sp_B2.CAPSB_BPT7_218.L	TGGGACTTCAGGAACGCATCttaATCATCCAgTAAACCgCC	25nm	STD
	sp_B2.CAPSB_BPT7_218.R	CCTCgTAAATCCTCATCAattTGGGCGTCGTTAGTGTCAAACG	25nm	STD
	sp_B2.CAPSB_BPT7_396.L	TTTCAGTTTTGTTCATGCTGACctaATCATCCAgTAAACCgCC	25nm	STD
	sp_B2.CAPSB_BPT7_396.R	CCTCgTAAATCCTCATCAtttCAGCCGGAAGATTCCACC	25nm	STD
	sp_B2.CAPSB_BPT7_535.L	TCGGCGCTGTAATAGCGCttaATCATCCAgTAAACCgCC	25nm	STD
	sp_B2.CAPSB_BPT7_535.R	CCTCgTAAATCCTCATCAaatATGTCGTTTCGCGCTTTC	25nm	STD
	sp_B2.CAPSB_BPT7_89.L	TCACGTGCTTCGTCCCGCttaATCATCCAgTAAACCgCC	25nm	STD
	sp_B2.CAPSB_BPT7_89.R	CCTCgTAAATCCTCATCAgttAGGTAGCGGTACTAATGGGT	25nm	STD
	sp_B2.CAPSB_BPT7_627.L	GCTCACCAGGAGTAGCATaaaATCATCCAgTAAACCgCC	25nm	STD
	sp_B2.CAPSB_BPT7_627.R	CCTCgTAAATCCTCATCAagaCAGCTCCGGGTATTCGCC	25nm	STD
	sp_B2.CAPSB_BPT7_176.L	TCACCTGGGGTGGCCAGCtaaATCATCCAgTAAACCgCC	25nm	STD
	sp_B2.CAPSB_BPT7_176.R	CCTCgTAAATCCTCATCAagaGGGAGGAAATCACTTCCAGGC	25nm	STD
	sp_B2.CAPSB_BPT7_349.L	CGCGTTGAGCTCTGCCCGttaATCATCCAgTAAACCgCC	25nm	STD
	sp_B2.CAPSB_BPT7_349.R	CCTCgTAAATCCTCATCAtatATCGACTTCGCTGCGGTC	25nm	STD
	sp_B2.CAPSB_BPT7_138.L	CGATCGTGCCCACTTGCCtaaATCATCCAgTAAACCgCC	25nm	STD
	sp_B2.CAPSB_BPT7_138.R	CCTCgTAAATCCTCATCAaaaTTCGGCAACGAGCAGGCC	25nm	STD
	sp_B2.CAPSB_BPT7_727.L	CAGGATGGCGCCGCCCTGtaaATCATCCAgTAAACCgCC	25nm	STD
	sp_B2.CAPSB_BPT7_727.R	CCTCgTAAATCCTCATCActtGCATCACTGTGGCCGAAAA	25nm	STD
capsB helper probes
	h.CAPSB_BPT7.877	GGCGCCCGGGTAAAAACCAGAATTTTTCAT	25nm	STD
	h.CAPSB_BPT7.262	GTTAGCGAGCTGCAGTGCGTCATCG	25nm	STD
	h.CAPSB_BPT7.665	CCTGGGGCGATGATACCG	25nm	STD

### Sheet: Table 7 - termL
	Name	Sequence	Scale	Purification
termL probes - Alexa 633
	sp_B2.I_ph624_termL_641.L	CCACGCCAACTAATGAAGGttaATCATCCAgTAAACCgCC	25nm	STD
	sp_B2.I_ph624_termL_641.R	CCTCgTAAATCCTCATCAggtAGCTCACGAATCGATGTAGA	25nm	STD
	sp_B2.I_ph624_termL_1729.L	GAACCTTTGGACTTACGTGTATaagATCATCCAgTAAACCgCC	25nm	STD
	sp_B2.I_ph624_termL_1729.R	CCTCgTAAATCCTCATCAggtTAACCTAGCGTGTATGAACTCA	25nm	STD
	sp_B2.I_ph624_termL_67.L	AGTGTTAGCCAATGGGCTctaATCATCCAgTAAACCgCC	25nm	STD
	sp_B2.I_ph624_termL_67.R	CCTCgTAAATCCTCATCActaACGATTATCGCATGCTATCAC	25nm	STD
	sp_B2.I_ph624_termL_273.L	TCTTGATCCATGTGCGGTctaATCATCCAgTAAACCgCC	25nm	STD
	sp_B2.I_ph624_termL_273.R	CCTCgTAAATCCTCATCAcacATGATGATTCAACCGACTATCG	25nm	STD
	sp_B2.I_ph624_termL_1217.L	AAGAATGTTGGGGGATCTGTAtcgATCATCCAgTAAACCgCC	25nm	STD
	sp_B2.I_ph624_termL_1217.R	CCTCgTAAATCCTCATCAgagGGGTGTTATCTTAGGAGAACCT	25nm	STD
	sp_B2.I_ph624_termL_1646.L	GGATCATTTCGGAACACAAGAAtcgATCATCCAgTAAACCgCC	25nm	STD
	sp_B2.I_ph624_termL_1646.R	CCTCgTAAATCCTCATCAcgtAAAGTAAAACGTAAGGGCGTT	25nm	STD
	sp_B2.I_ph624_termL_1428.L	CATCAAAGGTACGGCCGGttaATCATCCAgTAAACCgCC	25nm	STD
	sp_B2.I_ph624_termL_1428.R	CCTCgTAAATCCTCATCAcatACACCTGGCATACCGTTAA	25nm	STD
	sp_B2.I_ph624_termL_1547.L	ACCGATTGGCCATCGATGctaATCATCCAgTAAACCgCC	25nm	STD
	sp_B2.I_ph624_termL_1547.R	CCTCgTAAATCCTCATCAgatACCTGGCGATAAGTACTTTCA	25nm	STD
	sp_B2.I_ph624_termL_219.L	CAGTCAAGTGGGAAAATCAGATacgATCATCCAgTAAACCgCC	25nm	STD
	sp_B2.I_ph624_termL_219.R	CCTCgTAAATCCTCATCAgagTCATGAATAATGTCCTAGGGCG	25nm	STD
	sp_B2.I_ph624_termL_1265.L	ATAAAGCGACATGGGATGCctaATCATCCAgTAAACCgCC	25nm	STD
	sp_B2.I_ph624_termL_1265.R	CCTCgTAAATCCTCATCAcaaCTTGATGCGGTGCTTGAT	25nm	STD
	sp_B2.I_ph624_termL_390.L	TGAAACGAAATCTGAAGACGGctaATCATCCAgTAAACCgCC	25nm	STD
	sp_B2.I_ph624_termL_390.R	CCTCgTAAATCCTCATCAgggGCCAAAACAAGAGATGGTAAGA	25nm	STD
termL probes - Alexa 546
	sp_B1.I_ph624_termL_943.L	GTGAATGGATTCACGTCTCCtacgAAgAgTCTTCCTTTACg	25nm	STD
	sp_B1.I_ph624_termL_943.R	gAggAgggCAgCAAACggggtTGGCTCACATGGAATGACA	25nm	STD
	sp_B1.I_ph624_termL_1127.L	ACCTTCCGGACGGTGTGTaacgAAgAgTCTTCCTTTACg	25nm	STD
	sp_B1.I_ph624_termL_1127.R	gAggAgggCAgCAAACggtccACTGCTAACTGGTGCCGT	25nm	STD
	sp_B1.I_ph624_termL_1815.L	TGGAGGCCATTCCACTACctagAAgAgTCTTCCTTTACg	25nm	STD
	sp_B1.I_ph624_termL_1815.R	gAggAgggCAgCAAACggtccACAGTAACTACTCCACGAAAGA	25nm	STD
	sp_B1.I_ph624_termL_1501.L	CCACTTGTCATGCTAGGTGTAtgcgAAgAgTCTTCCTTTACg	25nm	STD
	sp_B1.I_ph624_termL_1501.R	gAggAgggCAgCAAACggggtACGATGGGAAACAACAGGT	25nm	STD
	sp_B1.I_ph624_termL_594.L	TGCCAAACGTATGACAACATgcggAAgAgTCTTCCTTTACg	25nm	STD
	sp_B1.I_ph624_termL_594.R	gAggAgggCAgCAAACggtgaCTGGAATAGAGTTATGGGGCT	25nm	STD
	sp_B1.I_ph624_termL_1858.L	CCAATGCGGAAACGTGTTaccgAAgAgTCTTCCTTTACg	25nm	STD
	sp_B1.I_ph624_termL_1858.R	gAggAgggCAgCAAACggtctGCAGAGCTAGTAAAGCAGC	25nm	STD
	sp_B1.I_ph624_termL_695.L	CGCAAGAAGAGTGGCAACctagAAgAgTCTTCCTTTACg	25nm	STD
	sp_B1.I_ph624_termL_695.R	gAggAgggCAgCAAACgggacTGAGTGTCCTAATTGTGGTGA	25nm	STD
	sp_B1.I_ph624_termL_818.L	GTGATGTGAAATGGCGGTctagAAgAgTCTTCCTTTACg	25nm	STD
	sp_B1.I_ph624_termL_818.R	gAggAgggCAgCAAACgggagTCCAGATTGCGGATCTACAT	25nm	STD
	sp_B1.I_ph624_termL_460.L	GGTGGCCGTCTTATTATGTGtgcgAAgAgTCTTCCTTTACg	25nm	STD
	sp_B1.I_ph624_termL_460.R	gAggAgggCAgCAAACggtatGGGGCGAACAGTCCGGCA	25nm	STD
	sp_B1.I_ph624_termL_1590.L	CCCTTTGGATGAAGAATCCCTacggAAgAgTCTTCCTTTACg	25nm	STD
	sp_B1.I_ph624_termL_1590.R	gAggAgggCAgCAAACggtccGAAACTAGAGGGTATGACGAGT	25nm	STD
termL helper probes
	h.I_ph624_termL.1380	AAAAGTATATGAATACTGTGAAAAGAACTT	25nm	STD
	h.I_ph624_termL.1778	ATCCTGATTGGGATAGATTGGCGGAAGTAG	25nm	STD
	h.I_ph624_termL.535	GACGAAGTAGACCGTTTCCCAGATAGTGCC	25nm	STD
	h.I_ph624_termL.888	AAAGTACATATCGAAAAACCCAGCTGCGTT	25nm	STD
	h.I_ph624_termL.7	ACGGCAAAAGAATTGTGGCAATATGTCTCT	25nm	STD
	h.I_ph624_termL.340	CGTATTTCTCCAATGATCCGTGATACAAAA	25nm	STD
	h.I_ph624_termL.1467	TTATAAGATTGGTAAAGCATCTGGAAGCAA	25nm	STD
	h.I_ph624_termL.1695	TGAAATATGGGAACCTACTGCAGGGGTTCG	25nm	STD
	h.I_ph624_termL.1036	ATGAATACTCGTTTTGGTGAATCATATGCG	25nm	STD
	h.I_ph624_termL.1349	CTTTCATTGACTCCGGCGGTCACTACACG	25nm	STD
	h.I_ph624_termL.858	CTCTGAAGACGAAATGCGGAAAGTCCCTC	25nm	STD
	h.I_ph624_termL.38	AAATGGGTCTAAAACCACTACCAAAAAC	25nm	STD
	h.I_ph624_termL.506	CATCACGTCCTGTGCGTGTGCTACTTG	25nm	STD
	h.I_ph624_termL.566	GTACAGAAGGTGACCCAGTAGACCTTG	25nm	STD
	h.I_ph624_termL.919	CATAATGGCATACGCAGTTTTT	25nm	STD
termL probes reverse complement - Alexa 488
	sp_B3.I_ph624_RCtermL_989.L	TCACGTGTAGGGTCGCCTagaCCACTCAACTTTAACCCg	25nm	STD
	sp_B3.I_ph624_RCtermL_989.R	gTCCCTgCCTCTATATCTaggTTGCCTCTAGCCATTCCC	25nm	STD
	sp_B3.I_ph624_RCtermL_179.L	CGCTCTTAACCACTACACGAgggCCACTCAACTTTAACCCg	25nm	STD
	sp_B3.I_ph624_RCtermL_179.R	gTCCCTgCCTCTATATCTcagTGATACCAGGTTGCGTGA	25nm	STD
	sp_B3.I_ph624_RCtermL_1171.L	GTACCCCCAACCTGTGATTctaCCACTCAACTTTAACCCg	25nm	STD
	sp_B3.I_ph624_RCtermL_1171.R	gTCCCTgCCTCTATATCTtaaCATACTCTAACCGGTTGTCTTG	25nm	STD
	sp_B3.I_ph624_RCtermL_758.L	GGCCTTTAGCGTCCTTATGTtacCCACTCAACTTTAACCCg	25nm	STD
	sp_B3.I_ph624_RCtermL_758.R	gTCCCTgCCTCTATATCTtacCCTCTGTCTCACATTCCATCT	25nm	STD
	sp_B3.I_ph624_RCtermL_1306.L	CGTGCTACTTTAAGCCCTGtgaCCACTCAACTTTAACCCg	25nm	STD
	sp_B3.I_ph624_RCtermL_1306.R	gTCCCTgCCTCTATATCTtacTCCGTTCTTAAATCGGTACAC	25nm	STD
	sp_B3.I_ph624_RCtermL_1070.L	CGGCGCCTAATGAATTGTagaCCACTCAACTTTAACCCg	25nm	STD
	sp_B3.I_ph624_RCtermL_1070.R	gTCCCTgCCTCTATATCTtagGATAGTCTTCGAATGCACCTT	25nm	STD

### Sheet: Table 8 - genomic AMR
	Name	Sequence	Scale	Purification
adeF probes
	sp_B2.adeF_2696.L	CGCTTGATCTTATCGAGGAGAgaaATCATCCAgTAAACCgCC	25nm	STD
	sp_B2.adeF_2696.R	CCTCgTAAATCCTCATCActaAGATCGTCGCATAGTTCTTGAG	25nm	STD
	sp_B2.adeF_3133.L	GCAGATGACGATCAAGAGCGaatATCATCCAgTAAACCgCC	25nm	STD
	sp_B2.adeF_3133.R	CCTCgTAAATCCTCATCAtatGATGACGATGGCAAAAATCGGC	25nm	STD
	sp_B2.adeF_49.L	GAGTTTTGCGGAAACCCATaaaATCATCCAgTAAACCgCC	25nm	STD
	sp_B2.adeF_49.R	CCTCgTAAATCCTCATCAgtaCCACGATGACGTAGAACAC	25nm	STD
	sp_B2.adeF_989.L	GCCCTCTCACGGTCAATTaaaATCATCCAgTAAACCgCC	25nm	STD
	sp_B2.adeF_989.R	CCTCgTAAATCCTCATCAaaaCGAAATTATAGATTGGCGCATC	25nm	STD
	sp_B2.adeF_1620.L	CGCTCTTCGTCTTGTCAAAaaaATCATCCAgTAAACCgCC	25nm	STD
	sp_B2.adeF_1620.R	CCTCgTAAATCCTCATCAaaaCATCTATTGAAGCCAGCGAA	25nm	STD
	sp_B2.adeF_511.L	GCTCTCGTAGAGAGCTGCtttATCATCCAgTAAACCgCC	25nm	STD
	sp_B2.adeF_511.R	CCTCgTAAATCCTCATCAattAGGCACAAGAACACGAAGACGA	25nm	STD
	sp_B2.adeF_1234.L	GATGCCAAAGGTCTTGCCtagATCATCCAgTAAACCgCC	25nm	STD
	sp_B2.adeF_1234.R	CCTCgTAAATCCTCATCAaaaATGAGCATGTTGAGGTTCGTCT	25nm	STD
	sp_B2.adeF_89.L	GCCCTCTCACGGTCAATTaaaATCATCCAgTAAACCgCC	25nm	STD
	sp_B2.adeF_89.R	CCTCgTAAATCCTCATCAaaaCGAAATTATAGATTGGCGCATC	25nm	STD
	sp_B2.adeF_912.L	AGTCGTTGACCTGATAGCCttaATCATCCAgTAAACCgCC	25nm	STD
	sp_B2.adeF_912.R	CCTCgTAAATCCTCATCAaatCCGAAGTTGACCTGCAGC	25nm	STD
	sp_B2.adeF_2344.L	CGGATGTCCGTTCGCCTTaaaATCATCCAgTAAACCgCC	25nm	STD
	sp_B2.adeF_2344.R	CCTCgTAAATCCTCATCAgaaACGATGATATTGTTCGTCTTCG	25nm	STD
patA probes
	sp_B1.patA_928.L	CTGAATCATGCCAGATAGAGTCgttgAAgAgTCTTCCTTTACg	25nm	STD
	sp_B1.patA_928.R	gAggAgggCAgCAAACggttaAGATAGCCAAGTAAACAGAGCT	25nm	STD
	sp_B1.patA_486.L	GCACGATGGAAACATTTTTACGcatgAAgAgTCTTCCTTTACg	25nm	STD
	sp_B1.patA_486.R	gAggAgggCAgCAAACggtttAGAGTTCCCTGACTAAGCTCTC	25nm	STD
	sp_B1.patA_17.L	TTCTGAGTTTCGTAAATTTCGCctagAAgAgTCTTCCTTTACg	25nm	STD
	sp_B1.patA_17.R	gAggAgggCAgCAAACggtgtGTAAACATCGTTAGTGGCGA	25nm	STD
	sp_B1.patA_1585.L	CAGAGCATCTAAGATGTGCTTTcttgAAgAgTCTTCCTTTACg	25nm	STD
	sp_B1.patA_1585.R	gAggAgggCAgCAAACggttaAAAACCAGGGCAGTAAAAGAGA	25nm	STD
	sp_B1.patA_334.L	CACTGCACTGTCAAAACTCTCtaggAAgAgTCTTCCTTTACg	25nm	STD
	sp_B1.patA_334.R	gAggAgggCAgCAAACggtttTCCATACGGCTGATAAATTCAC	25nm	STD
	sp_B1.patA_804.L	GACGGATAGAAATGATCCCCCTattgAAgAgTCTTCCTTTACg	25nm	STD
	sp_B1.patA_804.R	gAggAgggCAgCAAACggtttGTCACACCATTTCCCAAGAAGC	25nm	STD
	sp_B1.patA_685.L	CTCGTCATCATTGGGATAGGAAtgtgAAgAgTCTTCCTTTACg	25nm	STD
	sp_B1.patA_685.R	gAggAgggCAgCAAACggtttAAGTCACATGCTCAAAGCTG	25nm	STD
	sp_B1.patA_1450.L	GCGGAGATCTGATGAGACAcaagAAgAgTCTTCCTTTACg	25nm	STD
	sp_B1.patA_1450.R	gAggAgggCAgCAAACggttaCTTGGGCAATATAAGCCGC	25nm	STD
	sp_B1.patA_178.L	CTCTTTGTTCAAGGCTTCTTGAtccgAAgAgTCTTCCTTTACg	25nm	STD
	sp_B1.patA_178.R	gAggAgggCAgCAAACggttaCCAGCTTTTCTGACTTGGCA	25nm	STD
	sp_B1.patA_544.L	GCCAATCTTGACAGAACCTTCctagAAgAgTCTTCCTTTACg	25nm	STD
	sp_B1.patA_544.R	gAggAgggCAgCAAACggttaTGCGGATCAAAAAGACGG	25nm	STD
	sp_B1.patA_1530.L	CGATGCCAATTAGCCAGCCatagAAgAgTCTTCCTTTACg	25nm	STD
	sp_B1.patA_1530.R	gAggAgggCAgCAAACggtctCCCATACTGTAGATGGTCTGG	25nm	STD
	sp_B1.patA_978.L	CGACCAACATCATCATTGGCtaagAAgAgTCTTCCTTTACg	25nm	STD
	sp_B1.patA_978.R	gAggAgggCAgCAAACggttaCAATGATTGAAAAAGCGTAGCC	25nm	STD
	sp_B1.patA_122.L	GCATGTACAACAGAGCTAATCTaaagAAgAgTCTTCCTTTACg	25nm	STD
	sp_B1.patA_122.R	gAggAgggCAgCAAACggttaTTGAGCAATGATAATCGTCGT	25nm	STD
	sp_B1.patA_863.L	GTGAAAATAATCTGGCTCAGGTctagAAgAgTCTTCCTTTACg	25nm	STD
	sp_B1.patA_863.R	gAggAgggCAgCAAACggttaACCGATAAAAGAAGCGATGGA	25nm	STD
	sp_B1.patA_628.L	GACAACGCCAATCATTTGCCgtagAAgAgTCTTCCTTTACg	25nm	STD
	sp_B1.patA_628.R	gAggAgggCAgCAAACggttaAGGCTCTACCTCAAAGCTG	25nm	STD
patB probes
	sp_B3.patB_1492.L	TCGGGTCATCAAAAGCATGTAAaaaCCACTCAACTTTAACCCg	25nm	STD
	sp_B3.patB_1492.R	gTCCCTgCCTCTATATCTgttTCAGGCTAGAAACAGACAGGC	25nm	STD
	sp_B3.patB_1600.L	ACCCTTCTCTGCAAAAGCAttgCCACTCAACTTTAACCCg	25nm	STD
	sp_B3.patB_1600.R	gTCCCTgCCTCTATATCTaaaGTCCCAACTCAACCAAATGCTG	25nm	STD
	sp_B3.patB_1291.L	AATCACTAAGCCCAGATAAAGCtagCCACTCAACTTTAACCCg	25nm	STD
	sp_B3.patB_1291.R	gTCCCTgCCTCTATATCTagtAGGCATTGCTCATAACCTGGA	25nm	STD
	sp_B3.patB_1198.L	AGCCAGCCTAACAATAACCACaaaCCACTCAACTTTAACCCg	25nm	STD
	sp_B3.patB_1198.R	gTCCCTgCCTCTATATCTaaaAGAAGAAGAAAAGCAACCGGTG	25nm	STD
	sp_B3.patB_1414.L	GTCAAAGAAAGCAACTGTCATCataCCACTCAACTTTAACCCg	25nm	STD
	sp_B3.patB_1414.R	gTCCCTgCCTCTATATCTaaaTGGATAGCTTGCCAAACAAG	25nm	STD
	sp_B3.patB_1679.L	AAAACAGTCGCTGTTATCATCAaaaCCACTCAACTTTAACCCg	25nm	STD
	sp_B3.patB_1679.R	gTCCCTgCCTCTATATCTaaaCAAAAGGACAACGACAAAGGA	25nm	STD
	sp_B3.patB_1119.L	CCTTCTGACCTGAAATGGTCTaaaCCACTCAACTTTAACCCg	25nm	STD
	sp_B3.patB_1119.R	gTCCCTgCCTCTATATCTaaaGTCCATATAAGCATTGAGGCG	25nm	STD
	sp_B3.patB_1355.L	TGCAGGATATTGTCCAAGTCAttcCCACTCAACTTTAACCCg	25nm	STD
	sp_B3.patB_1355.R	gTCCCTgCCTCTATATCTaatTGGTAAAGCGCGATAAAATGTC	25nm	STD
	sp_B3.patB_853.L	GATGATGGGCTGATAATACTGCataCCACTCAACTTTAACCCg	25nm	STD
	sp_B3.patB_853.R	gTCCCTgCCTCTATATCTagaGGGAAAACTGAGTAAAAGTGGT	25nm	STD
	sp_B3.patB_927.L	CATTGGGATCGCTAAGTAAGACaaaCCACTCAACTTTAACCCg	25nm	STD
	sp_B3.patB_927.R	gTCCCTgCCTCTATATCTaatGCTGAACCAACAAAAATAACGA	25nm	STD
	sp_B3.patB_650.L	GGCGCTAAAATAGATACGTCTTaaaCCACTCAACTTTAACCCg	25nm	STD
	sp_B3.patB_650.R	gTCCCTgCCTCTATATCTgaaGAGGATAGGCTTACCTTCTACA	25nm	STD
	sp_B3.patB_987.L	AATTCATCCCGTTCATGATAGGgggCCACTCAACTTTAACCCg	25nm	STD
	sp_B3.patB_987.R	gTCCCTgCCTCTATATCTaatAAAAGAAGCCCCGAAAATGT	25nm	STD
	sp_B3.patB_100.L	GAGGACGATAATCTGATCTGCActaCCACTCAACTTTAACCCg	25nm	STD
	sp_B3.patB_100.R	gTCCCTgCCTCTATATCTaaaTGAGGATAGTTTTGAGACGGTG	25nm	STD
	sp_B3.patB_186.L	TGGCTTGCTGAATCTTACTTTCaaaCCACTCAACTTTAACCCg	25nm	STD
	sp_B3.patB_186.R	gTCCCTgCCTCTATATCTaacGTTACCGTATCGACATTGGAAG	25nm	STD

### Sheet: Table 9 - HiPR-FISH
Genus	Name	Sequence	Scale	Purification
Streptococcus	Str405_001	TAGCCGTCCCTTTCTGGT TGTGGAGGGATTGAAGGATA	25nm	STD
Neisseria	Nei1030_002	CCTGTGTTACGGCTCCCG ATAGGAAATGGTGGTAGTGT	25nm	STD
Veillonella	Vei488_004	CCGTGGCTTTCTATTCCG AGAGTGAGTAGTAGTGGAGT	25nm	STD
Rothia	Rot491_032	TAGCCGGCGCTTTCTCTG AGGTTAGGTTGAGAATAGGA	25nm	STD
Actinomyces	Act476_064	ATCCAGCTACCGTCAACC GATGATGTAGTAGTAAGGGT	25nm	STD
Selenomonas	Sel60_007_01	TCATTCGCTCCGTTCGAC TGTGGAGGGATTGAAGGATA	25nm	STD
Selenomonas	Sel60_007_02	TCATTCGCTCCGTTCGAC ATAGGAAATGGTGGTAGTGT	25nm	STD
Selenomonas	Sel60_007_03	TCATTCGCTCCGTTCGAC AGAGTGAGTAGTAGTGGAGT	25nm	STD
Campylobacter	Cam1021_035_01	ATTTCTGCAAGCAGACACTC TGTGGAGGGATTGAAGGATA	25nm	STD
Campylobacter	Cam1021_035_02	ATTTCTGCAAGCAGACACTC ATAGGAAATGGTGGTAGTGT	25nm	STD
Campylobacter	Cam1021_035_08	ATTTCTGCAAGCAGACACTC AGGTTAGGTTGAGAATAGGA	25nm	STD
Corynebacterium	Cor595_067_01	CCGGAATTTCACAGACGACG TGTGGAGGGATTGAAGGATA	25nm	STD
Corynebacterium	Cor595_067_02	CCGGAATTTCACAGACGACG ATAGGAAATGGTGGTAGTGT	25nm	STD
Corynebacterium	Cor595_067_10	CCGGAATTTCACAGACGACG GATGATGTAGTAGTAAGGGT	25nm	STD
Corynebacterium	Cor633_067_01	AGTTATGCCCGTATCGCCTG TGTGGAGGGATTGAAGGATA	25nm	STD
Corynebacterium	Cor633_067_02	AGTTATGCCCGTATCGCCTG ATAGGAAATGGTGGTAGTGT	25nm	STD
Corynebacterium	Cor633_067_10	AGTTATGCCCGTATCGCCTG GATGATGTAGTAGTAAGGGT	25nm	STD
Corynebacterium matruchotii	Cmat175_067_01	ACTAAACCATGGTCCTATCCG TGTGGAGGGATTGAAGGATA	25nm	STD
Corynebacterium matruchotii	Cmat175_067_02	ACTAAACCATGGTCCTATCCG ATAGGAAATGGTGGTAGTGT	25nm	STD
Corynebacterium matruchotii	Cmat175_067_10	ACTAAACCATGGTCCTATCCG GATGATGTAGTAGTAAGGGT	25nm	STD
Saccharibacteria	TM7550_097_01	CCCAGTCACTCCGGATAA TGTGGAGGGATTGAAGGATA	25nm	STD
Saccharibacteria	TM7550_097_08	CCCAGTCACTCCGGATAA AGGTTAGGTTGAGAATAGGA	25nm	STD
Saccharibacteria	TM7550_097_10	CCCAGTCACTCCGGATAA GATGATGTAGTAGTAAGGGT	25nm	STD
Letpotrichia	Lep568_098_02	GCCTAGATGCCCTTTATG ATAGGAAATGGTGGTAGTGT	25nm	STD
Letpotrichia	Lep568_098_08	GCCTAGATGCCCTTTATG AGGTTAGGTTGAGAATAGGA	25nm	STD
Letpotrichia	Lep568_098_10	GCCTAGATGCCCTTTATG GATGATGTAGTAGTAAGGGT	25nm	STD
Latropia mirabilis	Lmir444_100_03	TGGCACAGTCCTTTTCGTTCC AGAGTGAGTAGTAGTGGAGT	25nm	STD
Latropia mirabilis	Lmir444_100_08	TGGCACAGTCCTTTTCGTTCC AGGTTAGGTTGAGAATAGGA	25nm	STD
Latropia mirabilis	Lmir444_100_10	TGGCACAGTCCTTTTCGTTCC GATGATGTAGTAGTAAGGGT	25nm	STD
Pasturellaceae	Pas111_070_02	TCCCAAGCATTACTCACC ATAGGAAATGGTGGTAGTGT	25nm	STD
Pasturellaceae	Pas111_070_03	TCCCAAGCATTACTCACC AGAGTGAGTAGTAGTGGAGT	25nm	STD
Pasturellaceae	Pas111_070_10	TCCCAAGCATTACTCACC GATGATGTAGTAGTAAGGGT	25nm	STD
Porphyromonas	Pg1160_069_01	CCTCACGCCTTACGACGG TGTGGAGGGATTGAAGGATA	25nm	STD
Porphyromonas	Pg1160_069_03	CCTCACGCCTTACGACGG AGAGTGAGTAGTAGTGGAGT	25nm	STD
Porphyromonas	Pg1160_069_10	CCTCACGCCTTACGACGG GATGATGTAGTAGTAAGGGT	25nm	STD
Capnocytophaga	Cap371_037_01	TCAGTCTTCCGACCATTG TGTGGAGGGATTGAAGGATA	25nm	STD
Capnocytophaga	Cap371_037_03	TCAGTCTTCCGACCATTG AGAGTGAGTAGTAGTGGAGT	25nm	STD
Capnocytophaga	Cap371_037_08	TCAGTCTTCCGACCATTG AGGTTAGGTTGAGAATAGGA	25nm	STD
Prevotella	Prv392_038_02	GCACGCTACTTGGCTGG ATAGGAAATGGTGGTAGTGT	25nm	STD
Prevotella	Prv392_038_03	GCACGCTACTTGGCTGG AGAGTGAGTAGTAGTGGAGT	25nm	STD
Prevotella	Prv392_038_08	GCACGCTACTTGGCTGG AGGTTAGGTTGAGAATAGGA	25nm	STD
Gemella	Gem572_103_01	TAAACCACCTGCGCGCGCTT TGTGGAGGGATTGAAGGATA	25nm	STD
Gemella	Gem572_103_02	TAAACCACCTGCGCGCGCTT ATAGGAAATGGTGGTAGTGT	25nm	STD
Gemella	Gem572_103_03	TAAACCACCTGCGCGCGCTT AGAGTGAGTAGTAGTGGAGT	25nm	STD
Gemella	Gem572_103_08	TAAACCACCTGCGCGCGCTT AGGTTAGGTTGAGAATAGGA	25nm	STD
Gemella	Gem572_103_10	TAAACCACCTGCGCGCGCTT GATGATGTAGTAGTAAGGGT	25nm	STD
Treponema	Trp684_003_01	TCTACAGATTCCACCCCTAC TGTGGAGGGATTGAAGGATA	25nm	STD
Treponema	Trp684_003_02	TCTACAGATTCCACCCCTAC ATAGGAAATGGTGGTAGTGT	25nm	STD
Fusobacterium	Fus714_033_01	GGCTTCCCCATCGGCATT TGTGGAGGGATTGAAGGATA	25nm	STD
Fusobacterium	Fus714_033_08	GGCTTCCCCATCGGCATT AGGTTAGGTTGAGAATAGGA	25nm	STD
